# Deep Learning Reveals Persistent Individual Signatures in Bat Echolocation Calls of the Greater Leaf-nosed Bat

**DOI:** 10.64898/2026.03.31.715443

**Authors:** Aoqiang Li, Wantao Huang, Xinyuan Xie, Weiming Wen, Liang Ji, Huijun Zhang, Chengyun Zhang, Jinhong Luo

**Affiliations:** Key Laboratory of Pesticide & Chemical Biology of Ministry of Education, Hubei Key Laboratory of Genetic Regulation and Integrative Biology, School of Life Sciences, Central China Normal University, Wuhan 430079, China; School of Electronics and Communication Engineering, Guangzhou University, Guangzhou, 510006, China; Hubei International Science and Technology Cooperation Base for Ecology and Environment, Central China Normal University, Wuhan, 430079, China

**Keywords:** Acoustic communication, Artificial intelligence, Biomarker, Bioacoustics, Wildlife

## Abstract

Intraspecific variation is a prerequisite for natural selection and can manifest in various phenotypic traits, including vocal signals. However, classifying individuals based on their vocalizations, or acoustic individual identification (AIID), remains a significant challenge. This is particularly true for species that use rapidly varying echolocation calls for orientation. Here, we demonstrate that deep learning can overcome the limitation of traditional methods and reveal persistent individual signatures within bat echolocation calls. We recorded echolocation calls from 34 individuals of the greater leaf-nosed bat (*Hipposideros armiger*) under controlled laboratory conditions, with 19 individuals recorded repeatedly over three months. We show that a convolutional neural network (CNN) dramatically outperforms a traditional method, achieving an average identification accuracy of 84% for single calls and 91% for call sequences. In contrast, the traditional Discriminant Functional Analysis method achieved accuracies of only 39% and 47%, respectively. Through systematically altering the temporal structure of echolocation calls in input sequences, we found that temporal patterning enhances individual classification accuracy, suggesting it contributes to the encoding of individual-specific information. This study revealed that echolocation calls of *H. armiger* can contain stable, individual identity that were previously undetectable. Our findings highlight the potential of deep learning for non-invasive AIID and provide a methodological basis for future studies aiming to monitor animals in more dynamic environments.
