## Supplemental Table1 for "Deep Learning Reveals Persistent Individual Signatures in Bat Echolocation Calls of the Greater Leaf-nosed Bat"

Title	Accurace	Species	Year	Number
Segura-Garcia J, Sturley S, Arevalillo-Herraez M, et al. 5G AI-IoT system for bird species monitoring and song classification[J]. Sensors, 2024, 24(11): 3687.	0.75	Bird	2024	42
Zhong M, LeBien J, Campos-Cerqueira M, et al. A comparison of convolutional neural networks and few-shot learning in classifying long-tailed distributed tropical bird songs[J]. bioRxiv, 2023: 2023.07. 25.550590.	0.8948	Bird	2023	101
Gavali P, Banu J S. A novel approach to Indian bird species identification: employing visual-acoustic fusion techniques for improved classification accuracy[J]. Frontiers in Artificial Intelligence, 2025, 8: 1527299.	0.94	Bird	2025	53
Su S, Gu D, Lai J Y, et al. A novel deep learning©\based bioacoustic approach for identification of look©\alike white©\eye (Zosterops) species traded in wildlife markets[J]. Ibis, 2025, 167(1): 41-55.	0.916	Bird	2025	15
Kumar Y, Gupta S, Singh W. A novel deep transfer learning models for recognition of birds sounds in different environment[J]. Soft Computing, 2022, 26(3): 1003-1023.	0.9743	Bird	2022	22
LeBien J, Zhong M, Campos-Cerqueira M, et al. A pipeline for identification of bird and frog species in tropical soundscape recordings using a convolutional neural network[J]. Ecological Informatics, 2020, 59: 101113.	0.893	Bird	2020	24
Wang H, Xu Y, Yu Y, et al. An efficient model for a vast number of bird species identification based on acoustic features[J]. Animals, 2022, 12(18): 2434.	0.7743	Bird	2022	264
Sprengel E, Jaggi M, Kilcher Y, et al. Audio based bird species identification using deep learning techniques[J]. CLEF (working notes), 2016, 1609.	0.67	Bird	2016	999
Kulkarni and Chandarana. Audio based Species Identification for Monosyllabic Call Birds using Convolutional Neural Networks.International Journal for Research in Applied Science & Engineering Technology	0.7747	Bird	2019	39
Kulkarni and Chandarana. Audio based Species Identification for Monosyllabic Call Birds using Convolutional Neural Networks.International Journal for Research in Applied Science & Engineering Technology	0.8347	Bird	2019	35
Stowell D, Wood M D, Pamu?a H, et al. Automatic acoustic detection of birds through deep learning: the first bird audio detection challenge[J]. Methods in Ecology and Evolution, 2019, 10(3): 368-380.	NS	Bird	2019	NS
Zhang F, Zhang L, Chen H, et al. Bird species identification using spectrogram based on multi-channel fusion of DCNNs[J]. Entropy, 2021, 23(11): 1507.	0.914	Bird	2021	18
Xie J, Yang J, Ding C, et al. High accuracy individual identification model of crested ibis (nipponia nippon) based on autoencoder with self-attention[J]. IEEE Access, 2020, 8: 41062-41070.	0.958	Bird	2020	10
Kahl S, Wood C M, Eibl M, et al. BirdNET: A deep learning solution for avian diversity monitoring[J]. Ecological Informatics, 2021, 61: 101236.	0.791	Bird	2021	984
Ntalampiras S. Bird species identification via transfer learning from music genres[J]. Ecological informatics, 2018, 44: 76-81.	0.925	Bird	2018	10
Gupta G, Kshirsagar M, Zhong M, et al. Comparing recurrent convolutional neural networks for large scale bird species classification[J]. Scientific reports, 2021, 11(1): 17085.	0.67	Bird	2021	100
Hu S, Chu Y, Wen Z, et al. Deep learning bird song recognition based on MFF-ScSEnet[J]. Ecological Indicators, 2023, 154: 110844.	0.9628	Bird	2023	15
Hu S, Chu Y, Wen Z, et al. Deep learning bird song recognition based on MFF-ScSEnet[J]. Ecological Indicators, 2023, 154: 110844.	0.9834	Bird	2023	10
Hu S, Chu Y, Wen Z, et al. Deep learning bird song recognition based on MFF-ScSEnet[J]. Ecological Indicators, 2023, 154: 110844.	0.9666	Bird	2023	20
Baowaly M K, Sarkar B C, Walid M A A, et al. Deep transfer learning-based bird species classification using mel spectrogram images[J]. PLoS One, 2024, 19(8): e0305708.	0.8403	Bird	2024	264
Das N, Padhy N, Dey N, et al. Exploring explainable AI methods for bird sound-based species recognition systems[J]. Multimedia Tools and Applications, 2024, 83(24): 64223-64253.	0.92	Bird	2024	NS
Xie J, Zhu M. Handcrafted features and late fusion with deep learning for bird sound classification[J]. Ecological Informatics, 2019, 52: 74-81.	0.8897	Bird	2019	14
Wang Q, Song Y, Du Y, et al. Hierarchical-taxonomy-aware and attentional convolutional neural networks for acoustic identification of bird species: A phylogenetic perspective[J]. Ecological Informatics, 2024, 80: 102538.	0.9045	Bird	2024	100
Wang Q, Song Y, Du Y, et al. Hierarchical-taxonomy-aware and attentional convolutional neural networks for acoustic identification of bird species: A phylogenetic perspective[J]. Ecological Informatics, 2024, 80: 102538.	0.91883	Bird	2024	150
Wang Q, Song Y, Du Y, et al. Hierarchical-taxonomy-aware and attentional convolutional neural networks for acoustic identification of bird species: A phylogenetic perspective[J]. Ecological Informatics, 2024, 80: 102538.	0.8995	Bird	2024	500
Yi D, Shen X. Investigation of Bird Sound Transformer Modeling and Recognition[J]. Electronics, 2024, 13(19): 3964.	0.9958	Bird	2024	20
Yi D, Shen X. Investigation of Bird Sound Transformer Modeling and Recognition[J]. Electronics, 2024, 13(19): 3964.	0.9877	Bird	2024	12
Yi D, Shen X. Investigation of Bird Sound Transformer Modeling and Recognition[J]. Electronics, 2024, 13(19): 3964.	0.9903	Bird	2024	10
Xie S, Xie J, Zhang J, et al. MDF-Net: A multi-view dual-attention fusion network for efficient bird sound classification[J]. Applied Acoustics, 2024, 225: 110138.	0.8616	Bird	2024	16
Noumida A, Rajan R. Multi-label bird species classification from audio recordings using attention framework[J]. Applied Acoustics, 2022, 197: 108901.	0.84	Bird	2022	10
Swaminathan B, Jagadeesh M, Vairavasundaram S. Multi-label classification for acoustic bird species detection using transfer learning approach[J]. Ecological Informatics, 2024, 80: 102471.	0.839	Bird	2024	10
Zhong M, LeBien J, Campos-Cerqueira M, et al. Multispecies bioacoustic classification using transfer learning of deep convolutional neural networks with pseudo-labeling[J]. Applied Acoustics, 2020, 166: 107375.	0.977	Bird	2020	24
Garcia-Ordas M T, Rubio-Mart¨ªn S, Ben¨ªtez-Andrades J A, et al. Multispecies bird sound recognition using a fully convolutional neural network[J]. arXiv preprint arXiv:2402.05489, 2024.	0.85	Bird	2023	17
Kamarajugadda R, Battula R, Borra C R, et al. Optimizing avian species recognition with MFCC features and deep learning models[J]. International Journal of Information Technology, 2024, 16(7): 4621-4626.	0.87	Bird	2024	5
Zhang Q, Hu S, Tang L, et al. SDFIE-NET¨CA self-learning dual-feature fusion information capture expression method for birdsong recognition[J]. Applied Acoustics, 2024, 221: 110004.	0.9577	Bird	2024	30
Duan L, Yang L, Guo Y. SIAlex: Species identification and monitoring based on bird sound features[J]. Ecological Informatics, 2024, 81: 102637.	0.9366	Bird	2024	20
Duan L, Yang L, Guo Y. SIAlex: Species identification and monitoring based on bird sound features[J]. Ecological Informatics, 2024, 81: 102637.	0.9604	Bird	2025	10
G¨®mez-G¨®mez J, Vida?a-Vila E, Sevillano X. Western mediterranean wetlands bird species classification: evaluating small-footprint deep learning approaches on a new annotated dataset[J]. arXiv preprint arXiv:2207.05393, 2022.	0.812	Bird	2022	20
G¨®mez-G¨®mez J, Vida?a-Vila E, Sevillano X. Western mediterranean wetlands bird species classification: evaluating small-footprint deep learning approaches on a new annotated dataset[J]. arXiv preprint arXiv:2207.05393, 2022.	0.855	Bird	2022	20
G¨®mez-G¨®mez J, Vida?a-Vila E, Sevillano X. Western mediterranean wetlands bird species classification: evaluating small-footprint deep learning approaches on a new annotated dataset[J]. arXiv preprint arXiv:2207.05393, 2022.	0.758	Bird	2022	20
Sun Y P, Jiang Y, Wang Z, et al. Wild bird species identification based on a lightweight model with frequency dynamic convolution[J]. IEEE Access, 2023, 11: 54352-54362.	0.9521	Bird	2023	160
Liu Z, Chen W, Chen A, et al. Birdsong classification based on multi feature channel fusion[J]. Multimedia Tools and Applications, 2022, 81(11): 15469-15490.	0.959	Bird	2022	NS
Xiao H, Liu D, Chen K, et al. AMResNet: An automatic recognition model of bird sounds in real environment[J]. Applied Acoustics, 2022, 201: 109121.	0.926	Bird	2022	20
Zhang S, Gao Y, Cai J, et al. A novel bird sound recognition method based on multifeature fusion and a transformer encoder[J]. Sensors, 2023, 23(19): 8099.	0.9799	Bird	2023	20
Zhang S, Gao Y, Cai J, et al. A novel bird sound recognition method based on multifeature fusion and a transformer encoder[J]. Sensors, 2023, 23(19): 8099.	0.9318	Bird	2023	264
Zhang F, Zhang L, Chen H, et al. Bird species identification using spectrogram based on multi-channel fusion of DCNNs[J]. Entropy, 2021, 23(11): 1507.	0.914	Bird	2021	18
Liu J, Zhang Y, Lv D, et al. Birdsong classification based on ensemble multi-scale convolutional neural network[J]. Scientific Reports, 2022, 12(1): 8636.	0.896	Bird	2022	30
Jancovic P, K?k¨¹er M. Bird species recognition using unsupervised modeling of individual vocalization elements[J]. IEEE/ACM transactions on audio, speech, and language processing, 2019, 27(5): 932-947.	0.954	Bird	2019	48
Mohanty R, Mallik B K, Solanki S S. Automatic bird species recognition system using neural network based on spike[J]. Applied Acoustics, 2020, 161: 107177.	0.825	Bird	2020	14
Mhatre T M, Bhattacharjee S. Birds voice classification using ResNet[J]. Int J Eng Develop Res, 2018, 6(4): 2321-9939.	0.82	Bird	2018	10
Xie J, Hu K, Zhu M, et al. Investigation of different CNN-based models for improved bird sound classification[J]. IEEE Access, 2019, 7: 175353-175361.	0.8631	Bird	2019	43
Bold N, Zhang C, Akashi T. Cross-domain deep feature combination for bird species classification with audio-visual data[J]. IEICE TRANSACTIONS on Information and Systems, 2019, 102(10): 2033-2042.	0.75	Bird	2019	178
Xie J, Zhu M. Sliding-window based scale-frequency map for bird sound classification using 2D-and 3D-CNN[J]. Expert Systems with Applications, 2022, 207: 118054.	0.9782	Bird	2022	18
Bedoya C L, Molles L E. Acoustic censusing and individual identification of birds in the wild[J]. bioRxiv, 2021: 2021.10. 29.466450.	0.92	Bird	2021	30
Bedoya C L, Molles L E. Acoustic censusing and individual identification of birds in the wild[J]. bioRxiv, 2021: 2021.10. 29.466450.	0.92	Bird	2021	30
Bedoya C L, Molles L E. Acoustic censusing and individual identification of birds in the wild[J]. bioRxiv, 2021: 2021.10. 29.466450.	0.92	Bird	2021	30
Castro J, Vargas-Mas¨ªs R, Alfaro-Rojas D. Understanding variable performance on deep MIL framework for the acoustic detection of Tropical birds[J]. Tecnolog¨ªa en marcha, 2020, 33(CARLA): 49-54.	NS	Bird	2020	46
Adavanne S, Drossos K, ?akir E, et al. Stacked convolutional and recurrent neural networks for bird audio detection[C]//2017 25th European signal processing conference (EUSIPCO). IEEE, 2017: 1729-1733.	NS	Bird	2017	NS
Zhang F, Zhang L, Chen H, et al. Bird species identification using spectrogram based on multi-channel fusion of DCNNs[J]. Entropy, 2021, 23(11): 1507.	NS	Bird	2021	NS
Zhong M, Taylor R, Bates N, et al. Acoustic detection of regionally rare bird species through deep convolutional neural networks[J]. Ecological Informatics, 2021, 64: 101333.	NS	Bird	2021	NS
Cramer A L, Lostanlen V, Farnsworth A, et al. Chirping up the right tree: Incorporating biological taxonomies into deep bioacoustic classifiers[C]//ICASSP 2020-2020 IEEE International Conference on Acoustics, Speech and Signal Processing (ICASSP). IEEE, 2020: 901-905.	0.6633	Bird	2020	NS
Nanni L, Costa Y M G, Aguiar R L, et al. Ensemble of convolutional neural networks to improve animal audio classification[J]. EURASIP Journal on Audio, Speech, and Music Processing, 2020, 2020(1): 8.	0.941	Bird	2020	NS
Nanni L, Costa Y M G, Aguiar R L, et al. Ensemble of convolutional neural networks to improve animal audio classification[J]. EURASIP Journal on Audio, Speech, and Music Processing, 2020, 2020(1): 8.	0.99	Bird	2020	NS
Salamon J, Bello J P, Farnsworth A, et al. Fusing shallow and deep learning for bioacoustic bird species classification[C]//2017 IEEE international conference on acoustics, speech and signal processing (ICASSP). IEEE, 2017: 141-145.	0.94	Bird	2017	NS
Knight E C, Poo Hernandez S, Bayne E M, et al. Pre-processing spectrogram parameters improve the accuracy of bioacoustic classification using convolutional neural networks[J]. Bioacoustics, 2020, 29(3): 337-355.	0.929	Bird	2020	NS
Chalmers C, Fergus P, Wich S, et al. Modelling animal biodiversity using acoustic monitoring and deep learning[C]//2021 international joint conference on neural networks (IJCNN). IEEE, 2021: 1-7.	0.74	Bird	2021	NS
Bayat S, I??k G. Identification of Aras Birds with convolutional neural networks[C]//2020 4th International Symposium on Multidisciplinary Studies and Innovative Technologies (ISMSIT). IEEE, 2020: 1-5.	0.7705	Bird	2020	NS
Bayat S, I??k G. Identification of Aras Birds with convolutional neural networks[C]//2020 4th International Symposium on Multidisciplinary Studies and Innovative Technologies (ISMSIT). IEEE, 2020: 1-5.	0.8833	Bird	2020
Bayat S, I??k G. Identification of Aras Birds with convolutional neural networks[C]//2020 4th International Symposium on Multidisciplinary Studies and Innovative Technologies (ISMSIT). IEEE, 2020: 1-5.	0.8147	Bird	2020
Bayat S, I??k G. Identification of Aras Birds with convolutional neural networks[C]//2020 4th International Symposium on Multidisciplinary Studies and Innovative Technologies (ISMSIT). IEEE, 2020: 1-5.	0.9208	Bird	2020	NS
Sukri M M M, Fadlilah U, Saon S, et al. Bird sound identification based on artificial neural network[C]//2020 IEEE Student Conference on Research and Development (SCOReD). IEEE, 2020: 342-345.	0.95	Bird	2020	NS
Chandu B, Munikoti A, Murthy K S, et al. Automated bird species identification using audio signal processing and neural networks[C]//2020 International conference on artificial intelligence and signal processing (AISP). IEEE, 2020: 1-5.	0.97	Bird	2020	NS
Prince P, Hill A, Pi?a Covarrubias E, et al. Deploying acoustic detection algorithms on low-cost, open-source acoustic sensors for environmental monitoring[J]. Sensors, 2019, 19(3): 553.	0.994	Bats	2019	NS
Nanni L, Costa Y M G, Aguiar R L, et al. Ensemble of convolutional neural networks to improve animal audio classification[J]. EURASIP Journal on Audio, Speech, and Music Processing, 2020, 2020(1): 8.	0.993	Bats	2020	NS
Mac Aodha O, Gibb R, Barlow K E, et al. Bat detective¡ªDeep learning tools for bat acoustic signal detection[J]. PLoS computational biology, 2018, 14(3): e1005995.	0.895	Bats	2018	NS
Aodha O M, Mart¨ªnez Balvanera S, Damstra E, et al. Towards a general approach for bat echolocation detection and classification[J]. bioRxiv, 2022: 2022.12. 14.520490.	0.884	Bats	2022	17
Aodha O M, Mart¨ªnez Balvanera S, Damstra E, et al. Towards a general approach for bat echolocation detection and classification[J]. bioRxiv, 2022: 2022.12. 14.520490.	0.803	Bats	2022	14
Aodha O M, Mart¨ªnez Balvanera S, Damstra E, et al. Towards a general approach for bat echolocation detection and classification[J]. bioRxiv, 2022: 2022.12. 14.520490.	0.7	Bats	2022	14
Aodha O M, Mart¨ªnez Balvanera S, Damstra E, et al. Towards a general approach for bat echolocation detection and classification[J]. bioRxiv, 2022: 2022.12. 14.520490.	0.962	Bats	2022	NS
Fundel F, Braun D A, Gottwald S. Automatic bat call classification using transformer networks[J]. Ecological Informatics, 2023, 78: 102288.	0.8419	Bats	2023	NS
Kobayashi K, Masuda K, Haga C, et al. Development of a species identification system of Japanese bats from echolocation calls using convolutional neural networks[J]. Ecological Informatics, 2021, 62: 101253.	0.981	Bats	2021	30
Pettersson S. Classifying bats to species based on ultrasound recordings Systems using artificial neural networks and random forests[J]. 2020.	0.8909	Bats	2020	NS
Alipek S, Maelzer M, Paumen Y, et al. An efficient neural network design incorporating autoencoders for the classification of bat echolocation sounds[J]. Animals, 2023, 13(16): 2560.	NS	Bats	2023	NS
Mahbub T, Bhagwagar A, Chand P, et al. Bat2Web: a framework for real-time classification of bat species echolocation signals using audio sensor data[J]. Sensors, 2024, 24(9): 2899.	0.975	Bats	2024	8
Hesse M, Roswag M, Taefi T T. Bat Call Classification in Acoustic Recordings with Drone Noise Using Deep Learning[C]//2024 4th International Conference on Electrical, Computer, Communications and Mechatronics Engineering (ICECCME). IEEE, 2024: 1-6.	NS	Bats	2024	NS
Martinez-de-Pison F J, Divas¨®n J, Gonz¨¢lez F. BatNoiseDL: Discrimination of Bat Signals Through an Ensemble of Deep Learning Models[C]//International Conference on Hybrid Artificial Intelligence Systems. Cham: Springer Nature Switzerland, 2024: 66-77.	NS	Bats	2024	NS
Vogelbacher M, Bellafkir H, Gottwald J, et al. Deep learning for recognizing bat species and bat behavior in audio recordings[C]//2023 10th IEEE Swiss Conference on Data Science (SDS). IEEE, 2023: 50-57.	0.862	Bats	2023	NS
Solick D I, Hopp B H, Chenger J, et al. Automated echolocation classifiers vary in accuracy for northeastern US bat species[J]. Plos one, 2024, 19(6): e0300664.	NS	Bats	2024	NS
Khalighifar A, Gotthold B S, Adams E, et al. NABat ML: Utilizing deep learning to enable crowdsourced development of automated, scalable solutions for documenting North American bat populations[J]. Journal of Applied Ecology, 2022, 59(11): 2849-2862.	0.83	Bats	2022	NS
Bellafkir H, Vogelbacher M, Gottwald J, et al. Bat echolocation call detection and species recognition by transformers with self-attention[C]//International Conference on Intelligent Systems and Pattern Recognition. Cham: Springer International Publishing, 2022: 189-203.	0.887	Bats	2022	NS
Mesci D, Kolua?ik A, Yilmaz B, et al. Classification of egyptian fruit bat calls with deep learning methods[C]//2022 30th Signal Processing and Communications Applications Conference (SIU). IEEE, 2022: 1-4.	NS	Bats	2022	NS
Y?lmaz B, Sen M, Masazade E, et al. Behavior classification of egyptian fruit bat (rousettus aegyptiacus) from calls with deep learning[M]//Handbook of Research on New Investigations in Artificial Life, AI, and Machine Learning. IGI Global Scientific Publishing, 2022: 60-98.	NS	Bats	2022	NS
Zamora-Gutierrez V, MacSwiney G M C, Mart¨ªnez Balvanera S, et al. The evolution of acoustic methods for the study of bats[M]//50 years of bat research: foundations and new frontiers. Cham: Springer International Publishing, 2021: 43-59.	NS	Bats	2021	NS
Ruiz A T, Jung K, Tschapka M, et al. Automated identification method for detection and classification of neotropical bats[C]//8th International Conference of Pattern Recognition Systems (ICPRS 2017). Stevenage UK: IET, 2017: 1.	NS	Bats	2017	NS
Xu W, Zhang X, Yao L, et al. A multi-view CNN-based acoustic classification system for automatic animal species identification[J]. Ad Hoc Networks, 2020, 102: 102115.	0.947	Frogs	2020	14
Xu W, Zhang X, Yao L, et al. A multi-view CNN-based acoustic classification system for automatic animal species identification[J]. Ad Hoc Networks, 2020, 102: 102115.	0.864	Others(cricket)	2020	20
Xie J, Hu K, Zhu M, et al. Bioacoustic signal classification in continuous recordings: Syllable-segmentation vs sliding-window[J]. Expert Systems with Applications, 2020, 152: 113390.	0.7373	Frogs	2020	23
Khalighifar A, Brown R M, Goyes Vallejos J, et al. Deep learning improves acoustic biodiversity monitoring and new candidate forest frog species identification (genus Platymantis) in the Philippines[J]. Biodiversity and Conservation, 2021, 30(3): 643-657.	0.94	Frogs	2021	41
Kimura K, Sota T. Evaluation of Deep Learning-Based Monitoring of Frog Reproductive Phenology[J]. Ichthyology & Herpetology, 2023, 111(4): 563-570.	0.955	Frogs	2023	5
Gong C S A, Su C H S, Chao K W, et al. Exploiting deep neural network and long short-term memory method-ologies in bioacoustic classification of LPC-based features[J]. Plos one, 2021, 16(12): e0259140.	0.911	Frogs	2021	32
Gong C S A, Su C H S, Chao K W, et al. Exploiting deep neural network and long short-term memory method-ologies in bioacoustic classification of LPC-based features[J]. Plos one, 2021, 16(12): e0259140.	0.921	Frogs	2021	3
Rowley J J L, Callaghan C T, Cutajar T, et al. FrogID: Citizen scientists provide validated biodiversity data on frogs of Australia[J]. Herpetological Conservation and Biology, 2019, 14(1): 155-170.	0.88	Frogs	2019	23
Xie J, Hu K, Guo Y, et al. On loss functions and CNNs for improved bioacoustic signal classification[J]. Ecological Informatics, 2021, 64: 101331.	0.93	Frogs	2021	10
Li L, Qiao G, Liu S, et al. Automated classification of Tursiops aduncus whistles based on a depth-wise separable convolutional neural network and data augmentation[J]. The Journal of the Acoustical Society of America, 2021, 150(5): 3861-3873.	NS	Marine	2021	NS
Gonz¨¢lez-Hern¨¢ndez F R, S¨¢nchez-Fern¨¢ndez L P, Su¨¢rez-Guerra S, et al. Marine mammal sound classification based on a parallel recognition model and octave analysis[J]. Applied Acoustics, 2017, 119: 17-28.	0.9	Marine	2017	8
Duan D, L¨¹ L, Jiang Y, et al. Real-time identification of marine mammal calls based on convolutional neural networks[J]. Applied Acoustics, 2022, 192: 108755.	0.91	Marine	2022	3
Murphy D T, Ioup E, Hoque M T, et al. Residual learning for marine mammal classification[J]. IEEE Access, 2022, 10: 118409-118418.	0.9548	Marine	2022	32
