## Supplemental Table2 for "Deep Learning Reveals Persistent Individual Signatures in Bat Echolocation Calls of the Greater Leaf-nosed Bat"

Paper	Species	Accuracy	Number	Year	Id	Random_accuracy
Carter G G, Skowronski M D, Faure P A, et al. Antiphonal calling allows individual discrimination in white-winged vampire bats[J]. Animal Behaviour, 2008, 76(4): 1343-1355.	Diaemus youngi	0.672	17	2008	1	0.058823529
Melendez K V, Feng A S. Communication calls of little brown bats display individual-specific characteristics[J]. The Journal of the Acoustical Society of America, 2010, 128(2): 919-923.	Myotis lucifugus	0.89	10	2010	2	0.1
Melendez K V, Feng A S. Communication calls of little brown bats display individual-specific characteristics[J]. The Journal of the Acoustical Society of America, 2010, 128(2): 919-923.	Myotis lucifugus	0.66	10	2010	2	0.1
Siemers B M, Kerth G. Do echolocation calls of wild colony-living Bechstein's bats (Myotis bechsteinii) provide individual-specific signatures?[J]. Behavioral Ecology and Sociobiology, 2006, 59(3): 443-454.	Myotis bechsteinii	0.53	23	2006	3	0.043478261
Jiang T, Liu R, Metzner W, et al. Geographical and individual variation in echolocation calls of the intermediate leaf�\nosed bat, Hipposideros larvatus[J]. Ethology, 2010, 116(8): 691-703.	Hipposideros larvatus	0.6443	100	2010	4	0.01
Tan X, Lin A, Sun K, et al. Greater Horseshoe Bats Recognize the Sex and Individual Identity of Conspecifics from Their Echolocation Calls[J]. Animals, 2022, 12(24): 3490.	Rhinolophus ferrumequinum	0.447	10	2022	5	0.1
Kazial K A, Pacheco S, Zielinski K N. Information content of sonar calls of little brown bats (Myotis lucifugus): potential for communication[J]. Journal of Mammalogy, 2008, 89(1): 25-33.	Myotis lucifugus	0.274	56	2008	6	0.017857143
Kazial K A, Pacheco S, Zielinski K N. Information content of sonar calls of little brown bats (Myotis lucifugus): potential for communication[J]. Journal of Mammalogy, 2008, 89(1): 25-33.	Myotis lucifugus	0.23	37	2008	6	0.027027027
Li Y, Sun D, Tan X, et al. Isolation calls from twin siblings are similar in the Asian parti-coloured bat, Vespertilio sinensis[J]. Bioacoustics, 2020, 29(6): 697-708.	Vespertilio sinensis	0.461	16	2019	7	0.0625
Tan X, Li Y, Sun K, et al. Mutual mother�\pup acoustic identification in Asian particolored bats[J]. Ecology and Evolution, 2022, 12(11): e9554.	Vespertilio sinensis	0.23	20	2022	8	0.05
Kohles J E, Carter G G, Page R A, et al. Socially foraging bats discriminate between group members based on search-phase echolocation calls[J]. Behavioral Ecology, 2020, 31(5): 1103-1112.	Molossus molossus	0.156	19	2020	9	0.052631579
Kohles J E, Carter G G, Page R A, et al. Socially foraging bats discriminate between group members based on search-phase echolocation calls[J]. Behavioral Ecology, 2020, 31(5): 1103-1112.	Molossus molossus	0.209	19	2020	9	0.052631579
Masters W M, Raver K A S, Kazial K A. Sonar signals of big brown bats, Eptesicus fuscus, contain information about individual identity, age and family affiliation[J]. Animal Behaviour, 1995, 50(5): 1243-1260.	Eptesicus fuscus	0.51	6	1995	10	0.166666667
Sun C, Zhang C, Lucas J R, et al. Territorial calls of the bat Hipposideros armiger may encode multiple types of information: body mass, dominance rank and individual identity[J]. Animal Cognition, 2021, 24(4): 689-702.	Hipposideros armiger	0.54	16	2021	11	0.0625
Yovel Y, Melcon M L, Franz M O, et al. The voice of bats: how greater mouse-eared bats recognize individuals based on their echolocation calls[J]. PLoS Computational Biology, 2009, 5(6): e1000400.	Myotis myotis	0.855	5	2009	12	0.2
Finger N M, Bastian A, Jacobs D S. To seek or speak? Dual function of an acoustic signal limits its versatility in communication[J]. Animal Behaviour, 2017, 127: 135-152.	Rhinolophus clivosus	0.35	88	2017	13	0.011363636
Kn?rnschild M, Von Helversen O, Mayer F. Twin siblings sound alike: isolation call variation in the noctule bat, Nyctalus noctula[J]. Animal Behaviour, 2007, 74(4): 1055-1063.	Nyctalus noctula	0.64	18	2007	14	0.055555556
