## Supplemental Table3 for "Deep Learning Reveals Persistent Individual Signatures in Bat Echolocation Calls of the Greater Leaf-nosed Bat"

Batid	Total recordings	Days	Site
Ha001	977	46	CCNU
Ha002	811	46	CCNU
Ha003	888	46	CCNU
Ha004	784	46	CCNU
Ha005	801	46	CCNU
Ha006	969	46	CCNU
Ha007	756	45	CCNU
Ha008	948	46	CCNU
Ha009	883	45	CCNU
Ha010	720	45	CCNU
Ha011	678	45	CCNU
Ha012	664	45	CCNU
Ha013	679	44	CCNU
Ha014	981	45	CCNU
Ha015	555	34	CCNU
Ha020	687	34	CCNU
Ha021	668	36	CCNU
Ha022	503	34	CCNU
Ha023	490	33	CCNU
L000	300	4	NENU
L001	144	3	NENU
L3R2	160	3	NENU
LL00	288	5	NENU
LLL0	270	4	NENU
LLLR	288	4	NENU
LLR0	111	3	NENU
LLRR	288	4	NENU
LR00	285	5	NENU
LRR0	100	4	NENU
LRR1	142	3	NENU
None	144	3	NENU
R000	43	3	NENU
RR00	288	5	NENU
RRR0	291	4	NENU
